# A multi-omics dataset for the analysis of Frontotemporal Dementia genetic subtypes

**DOI:** 10.1101/2020.12.01.405894

**Authors:** Kevin Menden, Margherita Francescatto, Tenzin Nyima, Cornelis Blauwendraat, Ashutosh Dhingra, Melissa Castillo-Lizardo, Noémia Fernandes, Lalit Kaurani, Deborah Kronenberg-Versteeg, Burcu Atasu, Eldem Sadikoglou, Barbara Borroni, Salvador Rodriguez-Nieto, Javier Simon-Sanchez, Andre Fischer, David Wesley Craig, Manuela Neumann, Stefan Bonn, Patrizia Rizzu, Peter Heutink

## Abstract

Understanding the molecular mechanisms underlying frontotemporal dementia (FTD) is essential for the development of successful therapies. Systematic studies on human post-mortem brain tissue of patients with genetic subtypes of FTD are currently lacking. The Risk and Modyfing Factors of Frontotemporal Dementia (RiMod-FTD) consortium therefore has generated a multi-omics dataset for genetic subtypes of FTD to identify common and distinct molecular mechanisms disturbed in disease. Here, we present multi-omics datasets generated from the frontal lobe of post-mortem human brain tissue from patients with mutations in MAPT, GRN and C9orf72 and healthy controls. This data resource consists of four datasets generated with different technologies to capture the transcriptome by RNA-seq, and small RNA-seq, and supplemented this date with CAGE-seq, and methylation profiling. We show concrete examples on how to use the resulting data and confirm current knowledge about FTD and identify new processes for further investigation. This extensive multi-omics dataset holds great value to reveal new research avenues for this devastating disease.
