## Supplemental Table 1 for "A multi-omics dataset for the analysis of Frontotemporal Dementia genetic subtypes"

### Sheet: rimod_ftd_dataset_table
Age	Gender	PH	PMD	RIN	DiseaseCode	RNAseq	smRNAseq	CAGEseq	Methylation	RimodID			Legend
64	M	6.38	385	5.9	FTD-MAPT	yes	yes	yes	yes	rimod54			PMD = post murtam delay [minutes]
64	F	NA	NA	NA	FTD-MAPT	no	yes	no	yes	rimod22			PH = pH value
64	F	6.23	545	6	FTD-C9	yes	yes	yes	yes	rimod38			RIN = RNA integrity value
60	M	6.28	305	6.2	FTD-C9	yes	yes	yes	yes	rimod11
63	M	6.27	365	6.4	FTD-GRN	yes	yes	yes	yes	rimod28			"no" indicates that an assay was not performed for a specific sample.
66	F	6.45	315	7.5	FTD-GRN	yes	yes	yes	yes	rimod31
91	M	6.26	480	7	control	yes	yes	yes	yes	rimod19
60	F	6.8	450	8.7	control	yes	yes	yes	yes	rimod30
42	F	6.93	345	6.9	FTD-C9	yes	yes	yes	yes	rimod57
82	M	6.57	350	7.8	control	yes	no	yes	yes	rimod7
52	M	Na	690	8.4	FTD-MAPT	yes	yes	yes	yes	rimod68
76	F	6.1	215	6.8	FTD-GRN	yes	yes	yes	yes	rimod29
70	M	7.2	215	8.7	control	yes	yes	yes	yes	rimod64
66	F	6.52	400	7	FTD-MAPT	yes	yes	yes	yes	rimod43
68	F	6.77	410	6.4	FTD-C9	yes	yes	yes	yes	rimod42
52	F	6.48	230	7.3	FTD-GRN	yes	yes	yes	yes	rimod24
83	M	6.35	345	6.1	control	yes	yes	yes	yes	rimod16
89	F	6.75	340	6.6	control	yes	yes	yes	yes	rimod52
63	F	6.64	250	5.7	FTD-MAPT	no	no	yes	yes	rimod61
60	M	6.45	280	8.4	FTD-MAPT	yes	yes	yes	yes	rimod60
67	F	6.2	255	5.7	FTD-GRN	no	yes	yes	yes	rimod13
54	F	6.46	450	6.9	FTD-MAPT	yes	no	yes	yes	rimod34
87	F	6.92	420	6.4	control	yes	yes	yes	yes	rimod71
70	F	6.64	280	7.2	FTD-C9	yes	yes	yes	yes	rimod35
59	M	6.52	285	7.2	FTD-GRN	yes	yes	yes	yes	rimod41
64	M	6.25	275	5	FTD-C9	yes	yes	yes	yes	rimod15
59	F	NA	720	5.8	FTD-C9	yes	no	yes	yes	rimod39
84	F	6.1	355	6.3	control	yes	yes	yes	yes	rimod65
49	M	6.54	310	7.5	FTD-MAPT	yes	yes	yes	yes	rimod37
51	M	6.1	265	6.1	FTD-MAPT	yes	yes	yes	yes	rimod47
68	M	6.25	260	6.4	FTD-C9	yes	yes	yes	yes	rimod25
75	F	6.75	325	7.1	control	yes	yes	yes	yes	rimod44
63	M	6.45	285	7.1	FTD-C9	yes	yes	yes	yes	rimod3
85	F	NA	425	6.7	control	yes	yes	yes	yes	rimod12
69	F	6.44	325	5.8	FTD-GRN	yes	yes	yes	yes	rimod2
68	F	6.6	340	7.8	FTD-MAPT	yes	yes	yes	yes	rimod62
49	M	6.23	375	8.7	control	yes	no	yes	yes	rimod48
58	M	6.66	330	7.6	FTD-C9	yes	yes	yes	yes	rimod27
83	F	6.6	363	6.8	control	yes	yes	yes	yes	rimod1
75	F	6.6	445	6.7	FTD-MAPT	yes	yes	yes	yes	rimod59
66	M	6.3	300	7.8	FTD-MAPT	yes	no	yes	yes	rimod18
76	F	6.87	435	8.3	control	yes	yes	yes	yes	rimod32
75	F	6.11	315	5.7	FTD-sporadic-TDP	no	no	yes	yes	rimod21
84	F	6.68	336	7.8	control	yes	yes	yes	yes	rimod36
67	F	6.29	405	5.3	FTD-C9	yes	yes	yes	yes	rimod33
72	F	6.25	290	5.5	FTD-C9	yes	yes	yes	yes	rimod53
60	M	6.3	323	6.8	FTD-MAPT	yes	yes	no	yes	rimod58
74	F	6.15	310	5.6	FTD-C9	yes	yes	yes	yes	rimod40
80	M	6.48	325	6.9	FTD-sporadic-TDP	no	no	yes	no	rimod4
49	M	6.37	295	7	FTD-sporadic-tauopathy	no	no	yes	no	rimod6
70	F	6.6	415	7.1	FTD-sporadic-TDP	no	no	yes	no	rimod14
75	M	6.2	385	7.2	FTD-sporadic-TDP	no	no	yes	no	rimod26
73	M	6.8	335	8.4	FTD-sporadic-TDP	no	no	yes	no	rimod17
63	M	6.77	455	6.5	Sporadic-TDP	no	no	yes	no	rimod50
52	F	NA	NA	7	FTD-GRN	yes	no	yes	no	rimod66
88	M	7.3	340	9.2	control	yes	no	yes	no	rimod56
89	F	6.36	370	8.2	control	yes	no	yes	no	rimod51
59	M	6.24	480	6.6	FTD-sporadic-TDP+MND	no	no	yes	no	rimod46
74	M	6.44	270	5.5	FTD-sporadic-TDP+MND	no	no	yes	no	rimod45
58	M	6.19	360	NA	FTD-GRN	no	yes	no	no	rimod72
